# Novel interactions within the SIR heterochromatin complex potentiate inter-subunit communication and gene repression

**DOI:** 10.1101/2024.12.23.630195

**Authors:** Jenna Kotz, E. J. Martz, Maya Nelson, Nicole Savoie, Lauren Schmitt, Jordan States, Nathan Holton, Kirk Hansen, Aaron M. Johnson

## Abstract

Organisms with smaller genomes often perform multiple functions using one multi-subunit protein complex. The *S. cerevisiae* Silent Information Regulator complex (SIRc) carries out all of the core functions of heterochromatin. SIR complexes first drive the initiation and spreading of histone deacetylation in an iterative manner. Subsequently, the same complexes are incorporated stably with nucleosomes, driving compaction and repression of the underlying chromatin domain. These two distinct functions of SIRc have each been characterized in much detail, but the mechanism by which the dynamic spreading state switches to stable compaction is not well-understood. This incomplete knowledge of potential intra-complex communication is partly due to a lack of structural information of the complex as a whole; only structures of fragments have been determined to date. Using cross-linking mass spectrometry in solution, we identified a novel inter-subunit interaction that physically connects the two states of SIRc. The Sir2 deacetylase makes direct interactions with the scaffolding subunit Sir4 through its coiled-coil domain, which also interacts with the Sir3 compaction/repression subunit. Within the hub of interactions are conserved residues in Sir2 that can sense deacetylation state, as well as amino acids that likely diverged and co-evolved to interact with Sir4, promoting species-specific functions. Mutation of this interaction hub disrupts heterochromatic repression, potentially by disrupting a conserved mechanism that communicates completion of deacetylation to switch to compaction. Our work highlights how a single multi-functional chromatin regulatory complex can stage a step-wise mechanism that requires a major transition in activities to achieve epigenetic gene repression.
