## Supplemental Table 1 for "Novel interactions within the SIR heterochromatin complex potentiate inter-subunit communication and gene repression"

### Sheet: Sir2-Sir4_deltaN filtered
Sir2	Sir4_deltaN	PSMS
55	1008	5
55	1340	9
59	947	2
59	971	3
134	906	3
134	1008	2
134	1288	3
134	1290	3
209	947	3
209	1123	2
209	1156	2
278	971	2
278	1008	2
283	792	2
283	977	2
283	1030	2
283	1286	2
283	1297	3
455	790	2
455	1007	2
455	1205	5
455	1286	2
455	1305	2
481	791	2

### Sheet: Sir2-Sir4-CC+ filtered 
Sir2	Sir4-CC+	PSMS
27	1150	5
27	1155	2
27	1340	2
29	1343	2
55	1150	6
55	1324	2
55	1337	2
55	1340	5
59	1150	3
59	1340	3
134	1267	2
134	1288	3
134	1290	9
134	1324	3
214	1204	2
214	1252	5
214	1286	3
214	1287	11
214	1297	2
214	1304	3
278	1155	2
283	1286	2
283	1297	3
283	1304	3
283	1319	2
