## Supplemental Table 2 for "Novel interactions within the SIR heterochromatin complex potentiate inter-subunit communication and gene repression"

### Sheet: Sheet1
Strain	MAT	Genotype	Parent Strain	Reference
JRY12860	a	can1-100, his3-11,15, leu2-3,112, lys2, trp1-1, ura3-1, hmlα2∆::yEmRFP, hmrα2∆::yEGFP		From Ref. 24
JRY12259	a	can1-100, his3-11,15, leu2-3,112, lys2, trp1-1, ura3-1, hmlα2∆::yEmRFP, hmrα2∆::yEGFP, sir2∆::TRP1		From Ref. 24
AJY208	a	can1-100, his3-11,15, leu2-3,112, lys2, trp1-1, ura3-1, hmlα2∆::yEmRFP, hmrα2∆::yEGFP Sir4 E1287A Isolate 1	JRY12860	This study.
AJY209	a	can1-100, his3-11,15, leu2-3,112, lys2, trp1-1, ura3-1, hmlα2∆::yEmRFP, hmrα2∆::yEGFP Sir4 E1287A Isolate 2	JRY12860	This study.
AJY216	a	can1-100, his3-11,15, leu2-3,112, lys2, trp1-1, ura3-1, hmlα2∆::yEmRFP, hmrα2∆::yEGFP Sir2 R255A Isolate #1	JRY12860	This study.
AJY217	a	can1-100, his3-11,15, leu2-3,112, lys2, trp1-1, ura3-1, hmlα2∆::yEmRFP, hmrα2∆::yEGFP Sir4 E1305A Isolate #1	JRY12860	This study.
AJY218	a	can1-100, his3-11,15, leu2-3,112, lys2, trp1-1, ura3-1, hmlα2∆::yEmRFP, hmrα2∆::yEGFP Sir4 E1305A Isolate #2	JRY12860	This study.
AJY221	a	can1-100, his3-11,15, leu2-3,112, lys2, trp1-1, ura3-1, hmlα2∆::yEmRFP, hmrα2∆::yEGFP Sir4 E1310A Isolate #1	JRY12860	This study.
AJY222	a	can1-100, his3-11,15, leu2-3,112, lys2, trp1-1, ura3-1, hmlα2∆::yEmRFP, hmrα2∆::yEGFP Sir4 E1310A Isolate #2	JRY12860	This study.
AJY227	a	can1-100, his3-11,15, leu2-3,112, lys2, trp1-1, ura3-1, hmlα2∆::yEmRFP, hmrα2∆::yEGFP Sir4 K1280A Isolate #1	JRY12860	This study.
AJY228	a	can1-100, his3-11,15, leu2-3,112, lys2, trp1-1, ura3-1, hmlα2∆::yEmRFP, hmrα2∆::yEGFP Sir4 K1280A Isolate #2	JRY12860	This study.
AJY236	a	can1-100, his3-11,15, leu2-3,112, lys2, trp1-1, ura3-1, hmlα2∆::yEmRFP, hmrα2∆::yEGFP, sir4∆::HIS3 Isolate #1	JRY12860	This study.
AJY238	a	can1-100, his3-11,15, leu2-3,112, lys2, trp1-1, ura3-1, hmlα2∆::yEmRFP, hmrα2∆::yEGFP Sir4 D1286A Isolate 1	JRY12860	This study.
AJY239	a	can1-100, his3-11,15, leu2-3,112, lys2, trp1-1, ura3-1, hmlα2∆::yEmRFP, hmrα2∆::yEGFP Sir4 D1286A Isolate 2	JRY12860	This study.
AJY242	a	can1-100, his3-11,15, leu2-3,112, lys2, trp1-1, ura3-1, hmlα2∆::yEmRFP, hmrα2∆::yEGFP Sir4 D1304A Isolate 1	JRY12860	This study.
AJY243	a	can1-100, his3-11,15, leu2-3,112, lys2, trp1-1, ura3-1, hmlα2∆::yEmRFP, hmrα2∆::yEGFP Sir4 D1304A Isolate 2	JRY12860	This study.
AJY246	a	can1-100, his3-11,15, leu2-3,112, lys2, trp1-1, ura3-1, hmlα2∆::yEmRFP, hmrα2∆::yEGFP Sir4 D1319A Isolate 1	JRY12860	This study.
AJY247	a	can1-100, his3-11,15, leu2-3,112, lys2, trp1-1, ura3-1, hmlα2∆::yEmRFP, hmrα2∆::yEGFP Sir4 D1319A Isolate 2	JRY12860	This study.
AJY248	a	can1-100, his3-11,15, leu2-3,112, lys2, trp1-1, ura3-1, hmlα2∆::yEmRFP, hmrα2∆::yEGFP Sir2 279-286 A-patch Isolate 1	JRY12860	This study.
AJY249	a	can1-100, his3-11,15, leu2-3,112, lys2, trp1-1, ura3-1, hmlα2∆::yEmRFP, hmrα2∆::yEGFP Sir2 279-286 A-patch Isolate 2	JRY12860	This study.
AJY252	a	can1-100, his3-11,15, leu2-3,112, lys2, trp1-1, ura3-1, hmlα2∆::yEmRFP, hmrα2∆::yEGFP Sir2 K283A Isolate #1	JRY12860	This study.
AJY253	a	can1-100, his3-11,15, leu2-3,112, lys2, trp1-1, ura3-1, hmlα2∆::yEmRFP, hmrα2∆::yEGFP Sir2 K283A Isolate #2	JRY12860	This study.
AJY254	a	can1-100, his3-11,15, leu2-3,112, lys2, trp1-1, ura3-1, hmlα2∆::yEmRFP, hmrα2∆::yEGFP Sir2 279-280 A-patch Isolate # 1	JRY12860	This study.
AJY255	a	can1-100, his3-11,15, leu2-3,112, lys2, trp1-1, ura3-1, hmlα2∆::yEmRFP, hmrα2∆::yEGFP Sir2 279-280 A-patch Isolate # 2	JRY12860	This study.
AJY256	a	can1-100, his3-11,15, leu2-3,112, lys2, trp1-1, ura3-1, hmlα2∆::yEmRFP, hmrα2∆::yEGFP Sir2 280-281 A-patch Isolate # 1	JRY12860	This study.
AJY257	a	can1-100, his3-11,15, leu2-3,112, lys2, trp1-1, ura3-1, hmlα2∆::yEmRFP, hmrα2∆::yEGFP Sir2 280-281 A-patch Isolate # 2	JRY12860	This study.
AJY258	a	can1-100, his3-11,15, leu2-3,112, lys2, trp1-1, ura3-1, hmlα2∆::yEmRFP, hmrα2∆::yEGFP Sir2 281-282 A-patch Isolate # 1	JRY12860	This study.
AJY259	a	can1-100, his3-11,15, leu2-3,112, lys2, trp1-1, ura3-1, hmlα2∆::yEmRFP, hmrα2∆::yEGFP Sir2 281-282 A-patch Isolate # 2	JRY12860	This study.
AJY260	a	can1-100, his3-11,15, leu2-3,112, lys2, trp1-1, ura3-1, hmlα2∆::yEmRFP, hmrα2∆::yEGFP Sir2 282-283 A-patch Isolate # 1	JRY12860	This study.
AJY261	a	can1-100, his3-11,15, leu2-3,112, lys2, trp1-1, ura3-1, hmlα2∆::yEmRFP, hmrα2∆::yEGFP Sir2 282-283 A-patch Isolate # 2	JRY12860	This study.
AJY262	a	can1-100, his3-11,15, leu2-3,112, lys2, trp1-1, ura3-1, hmlα2∆::yEmRFP, hmrα2∆::yEGFP Sir2 283-284 A-patch Isolate # 1	JRY12860	This study.
AJY263	a	can1-100, his3-11,15, leu2-3,112, lys2, trp1-1, ura3-1, hmlα2∆::yEmRFP, hmrα2∆::yEGFP Sir2 283-284 A-patch Isolate # 2	JRY12860	This study.
AJY264	a	can1-100, his3-11,15, leu2-3,112, lys2, trp1-1, ura3-1, hmlα2∆::yEmRFP, hmrα2∆::yEGFP Sir2 284-285 A-patch Isolate # 1	JRY12860	This study.
AJY265	a	can1-100, his3-11,15, leu2-3,112, lys2, trp1-1, ura3-1, hmlα2∆::yEmRFP, hmrα2∆::yEGFP Sir2 284-285 A-patch Isolate # 2	JRY12860	This study.
AJY266	a	can1-100, his3-11,15, leu2-3,112, lys2, trp1-1, ura3-1, hmlα2∆::yEmRFP, hmrα2∆::yEGFP Sir2 285-286 A-patch Isolate # 1	JRY12860	This study.
AJY267	a	can1-100, his3-11,15, leu2-3,112, lys2, trp1-1, ura3-1, hmlα2∆::yEmRFP, hmrα2∆::yEGFP Sir2 285-286 A-patch Isolate # 2	JRY12860	This study.
AJY268	a	can1-100, his3-11,15, leu2-3,112, lys2, trp1-1, ura3-1, hmlα2∆::yEmRFP, hmrα2∆::yEGFP Sir2 131-135 A-patch Isolate # 1	JRY12860	This study.
AJY269	a	can1-100, his3-11,15, leu2-3,112, lys2, trp1-1, ura3-1, hmlα2∆::yEmRFP, hmrα2∆::yEGFP Sir2 131-135 A-patch Isolate # 2	JRY12860	This study.
AJY274	a	can1-100, his3-11,15, leu2-3,112, lys2, trp1-1, ura3-1, hmlα2∆::yEmRFP, hmrα2∆::yEGFP Sir2 K215A Isolate # 1	JRY12860	This study.
AJY275	a	can1-100, his3-11,15, leu2-3,112, lys2, trp1-1, ura3-1, hmlα2∆::yEmRFP, hmrα2∆::yEGFP Sir2 K215A Isolate # 2	JRY12860	This study.
AJY290	a	can1-100, his3-11,15, leu2-3,112, lys2, trp1-1, ura3-1, hmlα2∆::yEmRFP, hmrα2∆::yEGFP Sir2 H364Y Isolate # 1	JRY12860	This study.
AJY291	a	can1-100, his3-11,15, leu2-3,112, lys2, trp1-1, ura3-1, hmlα2∆::yEmRFP, hmrα2∆::yEGFP Sir2 H364Y Isolate # 2	JRY12860	This study.
AJY292	a	can1-100, his3-11,15, leu2-3,112, lys2, trp1-1, ura3-1, hmlα2∆::yEmRFP, hmrα2∆::yEGFP Sir2 K222A Isolate # 1	JRY12860	This study.
AJY293	a	can1-100, his3-11,15, leu2-3,112, lys2, trp1-1, ura3-1, hmlα2∆::yEmRFP, hmrα2∆::yEGFP Sir2 K222A Isolate # 2	JRY12860	This study.
AJY294	a	can1-100, his3-11,15, leu2-3,112, lys2, trp1-1, ura3-1, hmlα2∆::yEmRFP, hmrα2∆::yEGFP Sir2 K539A Isolate # 1	JRY12860	This study.
AJY318	a	can1-100, his3-11,15, leu2-3,112, lys2, trp1-1, ura3-1, hmlα2∆::yEmRFP, hmrα2∆::yEGFP Sir2 280A Isolate # 1	JRY12860	This study.
AJY320	a	can1-100, his3-11,15, leu2-3,112, lys2, trp1-1, ura3-1, hmlα2∆::yEmRFP, hmrα2∆::yEGFP Sir2 281A Isolate # 1	JRY12860	This study.
AJY321	a	can1-100, his3-11,15, leu2-3,112, lys2, trp1-1, ura3-1, hmlα2∆::yEmRFP, hmrα2∆::yEGFP Sir2 281A Isolate # 2	JRY12860	This study.
AJY323	a	can1-100, his3-11,15, leu2-3,112, lys2, trp1-1, ura3-1, hmlα2∆::yEmRFP, hmrα2∆::yEGFP Sir2 281 Pam cntrl	JRY12860	This study.
AJY351	a	can1-100, his3-11,15, leu2-3,112, lys2, trp1-1, ura3-1, hmlα2∆::yEmRFP, hmrα2∆::yEGFP Sir2 G279A Isolate #1	JRY12860	This study.
AJY352	a	can1-100, his3-11,15, leu2-3,112, lys2, trp1-1, ura3-1, hmlα2∆::yEmRFP, hmrα2∆::yEGFP Sir2 G279A Isolate #2	JRY12860	This study.
