## Supplemental Table 3 for "Novel interactions within the SIR heterochromatin complex potentiate inter-subunit communication and gene repression"

### Sheet: Sheet1
Target	F Primer	R Primer
GFP	GGGTAATACCAGCAGCAGTAA	GGTGATGGTCCAGTCTTGTT
RFP	TGGAAGGTTCAGTTAATGGTCA	AATGGTAATGGACCACCTTTAGT
CHA1	GCCTACTGGAAAGAAGCAGATAC	CCGGATTATCGAAGGGATGAAC
IMD2	CAGACCAAGCTAACCAGGAATA	CCACCCAACAGAGCCATAAA
ACT1	GCCTTCTACGTTTCCATCCA	GGCCAAATCGATTCTCAAAA
